# Interpretation of murine models of cardiac disease is enhanced by consideration of divergently expressed human-mouse orthologous genes

**DOI:** 10.1101/2024.06.15.599153

**Authors:** Oisín Cappa, Chris Watson, David Simpson

## Abstract

Humans and mice share remarkably similar cardiac anatomy and physiology and have many orthologous genes with high sequence similarity. Together with their small size and short lifespan, these factors are major contributors to the popularity of mice as research models. Nonetheless, findings in mice often fail to translate into humans. We propose that this may be due in part to differences in gene expression. Advances in molecular genomics have enabled profiling of gene expression at the level of individual cells through single-cell RNA-sequencing. Large repositories of human and murine data across many organs and tissues, including the heart, are now available. However, there is currently a lack of comparative research which directly quantifies similarities and differences in expression of orthologous genes between human and mouse.

This study is the first, to our knowledge, to directly compare celltype-specific expression conservation and divergence between orthologous genes in human and mouse heart. Cardiac data from 7 human and mouse scRNA-seq publications was retrieved, with mouse data converted to equivalent human gene orthologues. The datasets were integrated and subjected to comparative transcriptomic analysis in R using Seurat.

Classical celltype markers did not perform equally across species. We have identified species-conserved celltype marker genes, providing a useful resource to identify cardiac cell populations in both species. Further, we have identified and ranked divergence between species for each cardiac celltype, highlighting genes which vary considerably in expression between human and mouse heart. Many of these have been genetically modified to create mouse models or encode proteins targeted by pharmaceutical drugs. Researchers should carefully consider these highly divergent genes when planning, or interpreting data from, mouse models of human biology.
