## Supplementary Table 6 for "Interpretation of murine models of cardiac disease is enhanced by consideration of divergently expressed human-mouse orthologous genes"

### Sheet: Sheet1
Highly Divergent Gene	Category	Highly Divergent Gene2	Category3	Highly Divergent Gene4	Category5
ACE	Drug Target	ABCA5	Knock Out	CTSA	Knock Out & Drug Target
ADRB3	Drug Target	ACTG1	Knock Out	GABRE	Knock Out & Drug Target
AKR1A1	Drug Target	ADAMTS6	Knock Out	HIPK2	Knock Out & Drug Target
ALDH1A1	Drug Target	ADAMTS9	Knock Out	HSPA5	Knock Out & Drug Target
ALDH2	Drug Target	ADAMTSL3	Knock Out	IL1R1	Knock Out & Drug Target
ALOX5AP	Drug Target	AFF2	Knock Out	KCNG2	Knock Out & Drug Target
AOC3	Drug Target	APBB2	Knock Out	MDH1	Knock Out & Drug Target
APP	Drug Target	APOBEC1	Knock Out	MDH2	Knock Out & Drug Target
AQP1	Drug Target	ARF4	Knock Out	NDUFA6	Knock Out & Drug Target
ASPA	Drug Target	ARHGAP24	Knock Out	NDUFA7	Knock Out & Drug Target
ATP1A2	Drug Target	ARHGAP31	Knock Out	NDUFB5	Knock Out & Drug Target
ATP1B2	Drug Target	ARHGEF12	Knock Out	PPIA	Knock Out & Drug Target
BCL2	Drug Target	ASB2	Knock Out	PYGM	Knock Out & Drug Target
BMPR1A	Drug Target	BTG1	Knock Out	SLC25A4	Knock Out & Drug Target
CA3	Drug Target	CD300E	Knock Out	TRPC3	Knock Out & Drug Target
CACNA2D1	Drug Target	CD9	Knock Out	TUBA1A	Knock Out & Drug Target
CAMK1	Drug Target	CDKN1A	Knock Out
CD79B	Drug Target	CHSY1	Knock Out
CPT1B	Drug Target	COX6B1	Knock Out
CTSB	Drug Target	COX7A2L	Knock Out
CTSD	Drug Target	CP	Knock Out
CYP2E1	Drug Target	CPE	Knock Out
DAPK1	Drug Target	CR1	Knock Out
DAPK2	Drug Target	CRLF2	Knock Out
DPP4	Drug Target	CYGB	Knock Out
DUSP1	Drug Target	DSTN	Knock Out
ENTPD2	Drug Target	EIF3K	Knock Out
ERBB4	Drug Target	EPB41L4A	Knock Out
EYA2	Drug Target	FOS	Knock Out
FABP4	Drug Target	FRMD4A	Knock Out
FABP5	Drug Target	FRMD6	Knock Out
FGFR2	Drug Target	GAS6	Knock Out
FKBP1A	Drug Target	GATM	Knock Out
FKBP5	Drug Target	GDI2	Knock Out
GDA	Drug Target	GIMAP6	Knock Out
GLUL	Drug Target	GNAS	Knock Out
GPR39	Drug Target	GNB2	Knock Out
GRM1	Drug Target	GNB4	Knock Out
GSR	Drug Target	GNGT2	Knock Out
GSTP1	Drug Target	GRK5	Knock Out
HEXA	Drug Target	IL18R1	Knock Out
HK2	Drug Target	JUN	Knock Out
HPRT1	Drug Target	KLF9	Knock Out
HSPA8	Drug Target	KLHL29	Knock Out
KCNA1	Drug Target	LAMP1	Knock Out
KCNA2	Drug Target	LAPTM4A	Knock Out
KCND2	Drug Target	LEPR	Knock Out
KCNJ3	Drug Target	LHFPL6	Knock Out
KCNK3	Drug Target	LIMD1	Knock Out
LDHA	Drug Target	LY86	Knock Out
LPL	Drug Target	MNDA	Knock Out
MAPK10	Drug Target	MPP3	Knock Out
MB	Drug Target	NALCN	Knock Out
MIF	Drug Target	NCAM2	Knock Out
NAMPT	Drug Target	NEGR1	Knock Out
NDUFA13	Drug Target	NHS	Knock Out
NDUFA2	Drug Target	NPR3	Knock Out
NDUFA3	Drug Target	NR6A1	Knock Out
NDUFA4	Drug Target	OGN	Knock Out
NDUFA5	Drug Target	PHLPP1	Knock Out
NDUFB10	Drug Target	PLAC8	Knock Out
NDUFB11	Drug Target	PLCE1	Knock Out
NDUFB8	Drug Target	PLD4	Knock Out
NDUFB9	Drug Target	PLSCR1	Knock Out
NDUFC2	Drug Target	PRELID2	Knock Out
NDUFS7	Drug Target	PREX2	Knock Out
NEK10	Drug Target	PTPN18	Knock Out
NPM1	Drug Target	PTPRS	Knock Out
PDE1C	Drug Target	ROMO1	Knock Out
PDE4A	Drug Target	SDC2	Knock Out
PDE4B	Drug Target	SDC4	Knock Out
PDE8B	Drug Target	SLC25A3	Knock Out
PDXK	Drug Target	SLC6A6	Knock Out
PHKG1	Drug Target	SLIT2	Knock Out
PIM1	Drug Target	SMOC1	Knock Out
PLA2G7	Drug Target	SPOCK1	Knock Out
PPIB	Drug Target	SPP1	Knock Out
PRNP	Drug Target	TAGLN2	Knock Out
PSMB1	Drug Target	TAX1BP3	Knock Out
PSMB2	Drug Target	TF	Knock Out
PSMB5	Drug Target	TMEM160	Knock Out
PSMB8	Drug Target	TMEM256	Knock Out
RBP1	Drug Target	TOMM6	Knock Out
RNASE1	Drug Target	TRABD2B	Knock Out
S100B	Drug Target	TSHZ2	Knock Out
SAT1	Drug Target	TSPAN13	Knock Out
SBK1	Drug Target	TXNDC5	Knock Out
SIK3	Drug Target	U2AF1	Knock Out
SLC1A3	Drug Target	UQCRB	Knock Out
SLC1A5	Drug Target	USP53	Knock Out
SLC25A5	Drug Target	VCAN	Knock Out
STAT5B	Drug Target	VSIG4	Knock Out
STK33	Drug Target	YPEL3	Knock Out
STK39	Drug Target	ZNF395	Knock Out
SYK	Drug Target
TPT1	Drug Target
TSPO	Drug Target
TUBA1B	Drug Target
TUBB	Drug Target
TUBB6	Drug Target
UCK1	Drug Target
XDH	Drug Target
