## Supplementary Table 1 for "Interpretation of murine models of cardiac disease is enhanced by consideration of divergently expressed human-mouse orthologous genes"

### Sheet: Mouse Metadata
Project	Species	ID	Sex	Developmental Stage
McLellan et al	Mouse	ERR3971669	Mixed	Adult
McLellan et al	Mouse	ERR3971670	Mixed	Adult
McLellan et al	Mouse	ERR3971667	Mixed	Adult
McLellan et al	Mouse	ERR3971668	Mixed	Adult
Skelly et al	Mouse	ERR3301565	Mixed	Adult
Skelly et al	Mouse	ERR3301566	Mixed	Adult
Galow et al	Mouse	E-MTAB-8751	Male	Adult
Galow et al	Mouse	E-MTAB-8848	Male	Adult
Tabula Muris	Mouse	GSE132042	Mixed	Adult
Wu et al	Mouse	GSE180821	Male	Adult

### Sheet: Human Metadata
Project	Species	Donor	Sex	Age	Cardiac disease
Heart Cell Atlas	Human	D1	Female	50-55	N
Heart Cell Atlas	Human	D2	Male	60-65	N
Heart Cell Atlas	Human	D3	Male	55-60	N
Heart Cell Atlas	Human	D4	Female	70-75	N
Heart Cell Atlas	Human	D5	Female	65-70	N
Heart Cell Atlas	Human	D6	Male	70-75	N
Heart Cell Atlas	Human	D7	Male	60-65	N
Heart Cell Atlas	Human	D8	Male	45-50	N
Heart Cell Atlas	Human	D11	Female	60-65	N
Heart Cell Atlas	Human	H2	Male	50-55	N
Heart Cell Atlas	Human	H3	Male	50-55	N
Heart Cell Atlas	Human	H4	Male	55-60	N
Heart Cell Atlas	Human	H5	Female	50-55	N
Heart Cell Atlas	Human	H6	Female	40-45	N
Heart Cell Atlas	Human	H7	Female	45-50	N
Heart Cell Atlas	Human	AH1	Female	45-50	N
Heart Cell Atlas	Human	A61	Female	70-75	N
Heart Cell Atlas	Human	AV1	Female	45-50	N
Heart Cell Atlas	Human	AV3	Female	60-65	N
Heart Cell Atlas	Human	AV10	Male	20-25	N
Heart Cell Atlas	Human	AV13	Female	70-75	N
Heart Cell Atlas	Human	AV14	Male	45-50	N
Heart Cell Atlas	Human	AH2	Male	45-50	N
Heart Cell Atlas	Human	AH5	Female	20-25	N
Heart Cell Atlas	Human	AH6	Female	50-55	N
